# Sequence-based GWAS in 180 000 German Holstein cattle reveals new candidate genes for milk production traits

**DOI:** 10.1101/2023.12.06.570350

**Authors:** Ana-Marija Križanac, Christian Reimer, Johannes Heise, Zengting Liu, Jennie Pryce, Jörn Bennewitz, Georg Thaller, Clemens Falker-Gieske, Jens Tetens

## Abstract

**Background:** The use of genome-wide association studies (GWAS) has led to the identification of numerous quantitative trait loci and candidate genes in dairy cattle. To obtain sufficient power of GWAS and to identify quantitative trait nucleotides, whole-genome sequence data is required. Sequence data facilitates the identification of potential causal variants; however, sequencing of whole genomes is still expensive for a large number of animals. Imputation is a quick and efficient way of obtaining sequence data from large datasets. Milk production traits are complex and influenced by many genetic and environmental factors. Although extensive research has been performed for these traits, with many associations unveiled thus far, due to their crucial economic importance, complex genetic architecture, and the fact that causative variants in cattle are still scarce, there is a need for a better understanding of their genetic background. In this study, we aimed to identify new candidate loci associated with milk production traits in German Holstein cattle, the most important dairy breed in Germany and worldwide. For that purpose, 252,285 cattle were imputed to the sequence level and large-scale GWAS was carried out to identify new association signals.

**Results:** We confirmed many known and identified 30 previously unreported candidate genes for milk, fat, and protein yield. While all of the genes were functionally associated with the traits, some showed pleiotropic effects as well. Specifically, association with mammary gland development, fatty acid synthesis, metabolism of lipids, or milk production QTLs in other farm animals has been reported. Variants associated with these genes explained a large percentage of genetic variance, compared to random ones.

**Conclusions:** Our findings proved the power of large samples and sequence-based GWAS in detecting new association signals. In order to fully exploit the power of GWAS, one should aim at very large samples combined with whole-genome sequence data. Although milk production traits in cattle are comprehensively researched, the genetic background of these traits is still not fully understood, with the potential for many new associations to be revealed, as shown in our study. With constantly growing sample sizes, we expect more insights into the genetic architecture of production traits in the future.
