## Additional file 4 for "Sequence-based GWAS in 180 000 German Holstein cattle reveals new candidate genes for milk production traits"

### Sheet: Sheet1
Table S1 Genes whose functions couldn't be linked with milk production traits
MY	FY	PY
ACER1	ALKBH3	APC2
bta-mir-12060	APIP	ARRDC5
bta-mir-2379	ASIC4	ARSB
bta-mir-2385	BOK	ATAD1
bta-mir-7857-1	BOLA-NC1	BCCIP
C20H5orf51	bta-mir-99b	BCL2
C25H16orf54	CARS1	BCL7C
C29H11orf24	CFAP100	BOK
CABLES2	CFAP65	bta-mir-2285r
CLN3	CYSLTR2	bta-mir-584-6
CLPP	DDX39B	BVES
CNTNAP1	DES	C26H10orf120
CYSLTR2	DNPEP	C3H1orf68
DOC2A	DYNLRB2	CAB39L
EIF3CL	ENSBTAG00000005146	CAMSAP2
ENSBTAG00000003275	ENSBTAG00000011844	CMAS
ENSBTAG00000039145	ENSBTAG00000013919	CRNN
ENSBTAG00000039274	ENSBTAG00000016189	CYSLTR2
ENSBTAG00000043974	ENSBTAG00000019579	DOCK2
ENSBTAG00000044352	ENSBTAG00000021433	EDRF1
ENSBTAG00000046752	ENSBTAG00000024530	EFNA2
ENSBTAG00000047569	ENSBTAG00000026163	EI24
ENSBTAG00000048524	ENSBTAG00000031582	ENSBTAG00000000228
ENSBTAG00000048611	ENSBTAG00000031913	ENSBTAG00000003275
ENSBTAG00000049290	ENSBTAG00000044370	ENSBTAG00000006339
ENSBTAG00000049421	ENSBTAG00000045880	ENSBTAG00000012150
ENSBTAG00000049657	ENSBTAG00000046041	ENSBTAG00000013507
ENSBTAG00000050275	ENSBTAG00000048364	ENSBTAG00000016189
ENSBTAG00000050532	ENSBTAG00000048480	ENSBTAG00000020790
ENSBTAG00000050743	ENSBTAG00000048524	ENSBTAG00000023846
ENSBTAG00000051006	ENSBTAG00000048680	ENSBTAG00000026527
ENSBTAG00000051416	ENSBTAG00000049290	ENSBTAG00000026611
ENSBTAG00000051430	ENSBTAG00000049594	ENSBTAG00000027279
ENSBTAG00000051451	ENSBTAG00000049640	ENSBTAG00000030105
ENSBTAG00000051468	ENSBTAG00000049821	ENSBTAG00000031468
ENSBTAG00000052225	ENSBTAG00000049836	ENSBTAG00000031582
ENSBTAG00000052522	ENSBTAG00000050359	ENSBTAG00000037628
ENSBTAG00000052560	ENSBTAG00000050488	ENSBTAG00000039357
ENSBTAG00000052913	ENSBTAG00000050562	ENSBTAG00000039755
ENSBTAG00000053285	ENSBTAG00000050920	ENSBTAG00000044352
ENSBTAG00000053688	ENSBTAG00000051006	ENSBTAG00000047569
ENSBTAG00000053969	ENSBTAG00000051227	ENSBTAG00000048421
ENSBTAG00000054340	ENSBTAG00000051367	ENSBTAG00000048451
ENSBTAG00000054394	ENSBTAG00000051468	ENSBTAG00000048480
ENSBTAG00000054480	ENSBTAG00000052124	ENSBTAG00000048524
ENSBTAG00000054502	ENSBTAG00000052289	ENSBTAG00000048524
ENSBTAG00000054637	ENSBTAG00000052359	ENSBTAG00000048671
ENSBTAG00000054889	ENSBTAG00000052462	ENSBTAG00000048760
ENSBTAG00000054898	ENSBTAG00000052560	ENSBTAG00000048815
ENSBTAG00000055049	ENSBTAG00000052624	ENSBTAG00000048823
ENSBTAG00000055211	ENSBTAG00000052917	ENSBTAG00000048997
ENSBTAG00000055279	ENSBTAG00000052920	ENSBTAG00000049103
ENSBTAG00000055288	ENSBTAG00000053285	ENSBTAG00000049174
GATA5	ENSBTAG00000053793	ENSBTAG00000049290
GRK3	ENSBTAG00000054038	ENSBTAG00000049590
HIST1H2AG	ENSBTAG00000054159	ENSBTAG00000049594
INO80E	ENSBTAG00000054322	ENSBTAG00000049657
KCNQ1	ENSBTAG00000054418	ENSBTAG00000049710
KCTD13	ENSBTAG00000054461	ENSBTAG00000050002
KIF22	ENSBTAG00000054728	ENSBTAG00000050262
KMT5B	ENSBTAG00000054745	ENSBTAG00000050275
LPO	ENSBTAG00000055184	ENSBTAG00000050431
MAZ	FCRLB	ENSBTAG00000050455
MPDZ	GABRP	ENSBTAG00000050512
MVP	HAS1	ENSBTAG00000050532
NKX6-3	HOMER1	ENSBTAG00000050735
OR2B6	IGFN1	ENSBTAG00000050940
PHKG2	JSP.1	ENSBTAG00000051006
PPP1R12B	KBTBD3	ENSBTAG00000051264
QPRT	KCNQ1	ENSBTAG00000051416
RPS21	KLF15	ENSBTAG00000051468
SLC17A4	LIPH	ENSBTAG00000051570
SPN	MCCD1	ENSBTAG00000051599
SUCLA2	MIR99B	ENSBTAG00000052104
SYT2	MIRLET7E	ENSBTAG00000052225
TH	MSANTD4	ENSBTAG00000052229
TMEM265	NEU4	ENSBTAG00000052439
TUBG1	NHEJ1	ENSBTAG00000052560
ZNF322	PKP1	ENSBTAG00000052599
ZNF521	PPP1R12B	ENSBTAG00000052624
ZNF688	PTPN7	ENSBTAG00000052982
	RABIF	ENSBTAG00000053000
	RNPEP	ENSBTAG00000053053
	SENP2	ENSBTAG00000053285
	SEPTIN2	ENSBTAG00000053312
	SLC37A2	ENSBTAG00000053737
	SLC5A2	ENSBTAG00000053786
	SPACA6	ENSBTAG00000053858
	SPEG	ENSBTAG00000053914
	ST3GAL4	ENSBTAG00000054155
	SYT2	ENSBTAG00000054258
	TGFB1I1	ENSBTAG00000054333
	TH	ENSBTAG00000054340
	THAP4	ENSBTAG00000054394
	TIMM17A	ENSBTAG00000054461
	TMEM218	ENSBTAG00000054502
	TOLLIP	ENSBTAG00000054637
	TTC17	ENSBTAG00000054760
	TUBA1D	ENSBTAG00000054811
	TUBA4A	ENSBTAG00000055106
	VKORC1L1	ENSBTAG00000055279
		ENSBTAG00000055281
		ENSBTAG00000055288
		FOXI1
		GABRP
		GPR25
		GRK3
		HACE1
		HIST1H2AG
		HOMER1
		HORMAD2
		IGFN1
		INAVA
		KCNQ1
		KMT5B
		LIF
		LIPN
		LRRC14B
		MAP2K5
		MBD3
		MEX3D
		MSANTD2
		NKX6-3
		NSG2
		PARD3
		PKP1
		POM121L2
		POPDC3
		PPP1R12B
		RABIF
		RNPEP
		ROBO3
		RPTN
		SLC37A2
		SLC5A2
		SPADH1
		SPADH2
		SUCLA2
		SYT2
		TGFB1I1
		THAP4
		TIMM17A
		TMEM218
		TNP1
		TUBA1D
		TUBA4A
		U7
		VKORC1L1
		WWP2
		ZNF184
		ZNF391
		ZNF629
		ZNF629
